# A high-quality phased genome assembly of stinging nettle, *Urtica dioica* ssp. *dioica*

**DOI:** 10.1101/2024.11.21.624787

**Authors:** Kaede Hirabayashi, Christopher R. Dumigan, Matúš Ku•ka, Diana M. Percy, Gea Guerriero, Quentin Cronk, Michael K. Deyholos, Marco Todesco

## Abstract

Stinging nettles (*Urtica dioica*) have a long history of association with human civilization, having been used as a source of textile fibres, food and medicine. Here, we present a chromosome-level, phased genome assembly for a diploid female clone of *Urtica dioica* from Romania. Using a combination of PacBio HiFi, Oxford Nanopore and Illumina sequencing, and Hi-C long-range interaction data (using a novel Hi-C protocol presented here), we assembled two haplotypes of 574.9 Mbp (contig N50 = 10.9 Mbp, scaffold N50 = 44.0 Mbp) and 521.2 Mbp (contig N50 = 13.5 Mbp, scaffold N50 = 48.0 Mbp), with assembly BUSCO scores of 92.6% and 92.3%. We annotated 20,333 and 20,140 genes for each haplotype, covering over 90% of the complete BUSCO genes and including two copies of a gene putatively encoding the neurotoxic peptide urthionin, which could contribute to nettle’s characteristic sting. Despite its relatively small size, the nettle genome displays very high levels of repetitiveness, with transposable elements comprising more than 60% of the genome, as well as considerable structural variation. This genome assembly represents an important resource for the nettle community and will enable the investigation of the genetic basis of the many interesting characteristics of this species.
