## Supplemental Tables for "A high-quality phased genome assembly of stinging nettle, *Urtica dioica* ssp. *dioica*"

### Sheet: Table S1 HiFiasm stats
Supplementary Table 1: Statistics for haplotype assemblies produced by HiFiasm. The initial genome assembly obtained from Hifiasm went through four rounds of manual curation: Round 1) after mapping Hi-C data to the H1 and H2 assembly individually, we checked for obvious signs of misassemblies and reoriented and moved contigs to the correct position, without breaking any contigs. An haplotype-awar…
Haplotype 1	Initial draft Hifiasm assembly	After curation Round 1	After curation Round 2	After curation Round 3	After curation Round 4 (final assembly)
Total length (bp)	574795222	574975722	575004722	574795222	574934600
Contig N50 (bp)	20586899			14845710	10890950
Scaffold N50 (bp)	NA	44672531	44672531	44663531	43956531
Nr. of contigs/scaffolds	Cg: 1,404	Sc: 1,053, Cg: 1,404	Sc: 997, Cg: 1,404	Sc: 1,388, Cg: 1,454	Sc: 1,459, Cg: 1,598
% main genome in scaffolds >50 kbp	NA			92.8	92.59
Nr. of chromosomes	NA	13	13	13	13
% genome in chromosome				90.1387	89.5213
BUSCO (C%)	92.6	92.6	92.6	92.6	92.6
BUSCO (S%)	89.9	89.9	89.9	89.9	90.5
BUSCO (D%)	2.7	2.7	2.7	2.7	2.1
QV Score (Merqury)		42.0547
kmer completeness (Merqury; %)		81.7183
kmer completeness for both haplotypes (Merqury; %)		98.1596
Haplotype 2	Initial draft Hifiasm assembly	After curation Round 1	After curation Round 2	After curation Round 3	After curation Round 4 (final assembly)
Total length (bp)	521296961	521370961	521377961	521296961	521157583
Contig N50 (bp)	24787340			18013854	13531000
Scaffold N50 (bp)	NA	48053376	48053376	48040876	47991376
Nr. of contigs/scaffolds	Cg: 229	Sc: 111, Cg: 229	Sc: 97, Cg: 229	Sc: 195, Cg: 277	Sc: 248, Cg: 376
% main genome in scaffolds >50 kbp	NA			99.19	98.98
Nr. of chromosomes	NA	13	13	13	13
% genome in chromosome				98.0136	97.8275
BUSCO (C%)	92.2	92.4	92.5	92.5	92.2
BUSCO (S%)	89.3	89.6	89.6	89.6	90.1
BUSCO (D%)	2.9	2.8	2.9	2.9	2.1
QV (Merqury)		44.4483
kmer completeness (Merqury)		81.6126

### Sheet: Table S2 Curation - Hi-C
Supplementary Table 2: Round 3 and 4 of the manual curation of putative chromosomal inversions based on Hi-C data. Round 3 and 4 of manual curation of the assembly involved using minimap2 alignments of haplotypes and SyRI analyses to confirm the existance of putative SVs between haplotypes (Round 3 is above the vertical line, Round 4 is below the line). The following tables contain the precise co…
INV_ID	H1_start	H1_end	H2_start	H2_end	length H1	length H2	Hi-C map H1_start	HiC_hap H1_end	Hi-C map H2_start	HiC_hap H2_end	Kept/flipped
Chr1_1	460276	463543	632180	635489	3267	3309
Chr1_2	4213772	4371176	4315974	4450477	157404	134503	4613772	4771176	506675191	506540688	Kept
Chr1_3	7159456	7185000	7024666	7050125	25544	25459	7559456	7585000	503966499	503941040	H1 flipped
Chr1_4	7303547	7305683	7149427	7151534	2136	2107
Chr1_5	12735320	16318557	12500965	22795484	3583237	10294519	13135320	16718557	498490200	488195681	H1 flipped
Chr1_6	17762218	17767706	24115625	24121009	5488	5384
Chr1_7	19839385	19905483	26432751	26514551	66098	81800	20239385	20305483	484558414	484476614	H1 flipped
Chr1_8	32810837	33098583	34883055	35238556	287746	355501	33210837	33498583	476108110	475752609	H1 flipped
Chr1_9	35754203	35758531	36242256	36246602	4328	4346
Chr1_10	42643163	42681043	43307405	43335491	37880	28086	43043163	43081043	467683760	467655674	Kept
Chr1_11	43582435	43584000	44041689	44043254	1565	1565
Chr1_12	49900400	49901258	49950758	49951616	858	858
Chr1_13	50061558	50062496	50121732	50122665	938	933
Chr1_17	22385346	22651227	23545516	23818922	265881	273406	22385346	22651227	93325942	93052536	Kept
Chr1_18	26192756	38298260	25156508	44604765	12105504	19448257	26192756	38298260	91714950	72266693	H2 flipped and rearranged
Chr1_19	50104221	50240183	52263874	52354716	135962	90842	50104221	50240183	64607584	64516742	Kept
Chr1_20	53046822	53182327	55109282	55237892	135505	128610	53046822	53182327	61762176	61633566	Kept
INV_ID	H1_start	H1_end	H2_start	H2_end	length H1	length H2	Hi-C map H1_start	HiC_hap H1_end	Hi-C map H2_start	HiC_hap H2_end	Kept/flipped
Chr2_1	8261646	8262374	8169626	8170354	728	728
Chr2_2	10003160	10005863	9924930	9927599	2703	2669
Chr2_3	11046176	11046710	10965370	10965904	534	534
Chr2_4	13681000	13682516	13691161	13692677	1516	1516
Chr2_5	17275491	17275874	17178732	17179115	383	383
Chr2_6	21146952	21147908	19285109	19286076	956	967
Chr2_7	21226842	21232939	19314341	19324077	6097	9736
Chr2_8	21539326	21550767	19727392	19738849	11441	11457	388967259	388978700	86963247	86951790	Kept
Chr2_9	21721136	22012180	21254530	21466722	291044	212192	389149069	389440113	85436109	85223917	Kept*
Chr2_10	22914314	22914897	22421760	22422348	583	588
Chr2_11	26727779	26728630	26095880	26096732	851	852
Chr2_12	40088164	43483608	40601525	44371308	3395444	3769783	407516097	410911541	66089114	62319331	Kept
Chr2_13	44315366	44316654	45746342	45747630	1288	1288
Chr2_14	47834136	48434314	47457552	48053029	600178	595477	415262069	415862247	59233087	58637610	H2 flipped
Chr2_19	11060451	11124231	12058395	12175648	63780	117253	127931909	127995689	215797662	215680409	H2 flipped
Chr2_20	11189715	14372647	12902863	16181044	3182932	3278181	128061173	131244105	214953194	211675013	Kept
Chr2_21	32608937	32943855	34990900	35243741	334918	252841	149480395	149815313	192865157	192612316	Kept
Chr2_22	33047182	34357567	35545629	37020011	1310385	1474382	149918640	151229025	192310428	190836046	Kept
Chr2_23	35112986	35128045	37310713	37316470	15059	5757	151984444	151999503	190545344	190539587	H2 flipped
Chr2_24	35388053	35411044	37326976	37356647	22991	29671	152259511	152282502	190529081	190499410	H2 flipped
Chr2_25	40804916	40816874	42800050	42812008	11958	11958	157676374	157688332	185056007	185044049	H1 flipped
INV_ID	H1_start	H1_end	H2_start	H2_end	length H1	length H2	Hi-C map H1_start	HiC_hap H1_end	Hi-C map H2_start	HiC_hap H2_end	Kept/flipped
Chr3_1	15455797	15456404	15427801	15428408	607	607
Chr3_2	18124691	18128320	18274117	18277732	3629	3615
Chr3_3	20638548	25043184	20821566	24115529	4404636	3293963	487479849	491884485	29110620	25816657	not obvious
Chr3_4	26754855	26784252	27101624	27131129	29397	29505	493596156	493625553	22830562	22801057	Kept
Chr3_5	31696490	37459009	31975599	37213143	5762519	5237544	498537791	504300310	17956587	12719043	Kept
Chr3_6	43055807	43056300	41656004	41656497	493	493
Chr3_7	43930339	43930877	42540842	42541380	538	538
Chr3_8	44652408	44653401	43292682	43293674	993	992
Chr3_9	45577139	45819586	44149676	44361941	242447	212265	512418440	512660887	5782510	5570245	Kept
Chr3_10	47702079	47702725	46061146	46061792	646	646
Chr3_11	5513744	5652749	5270601	5400937	139005	130336	233369801	233508806	323501403	323371067	Kept
Chr3_12	5923619	5956348	5477524	5510003	32729	32479	233779676	233812405	323294480	323262001	Kept
Chr3_13	13930965	19616063	12474011	17575376	5685098	5101365	241787022	247472120	316297993	311196628	Kept
Chr3_14	24505688	24635119	22419846	22565777	129431	145931	252361745	252491176	306352158	306206227	Kept
Chr3_15	26346393	30751426	25435446	28729656	4405033	3294210	254202450	258607483	303336558	300042348	Kept
INV_ID	H1_start	H1_end	H2_start	H2_end	length H1	length H2	Hi-C map H1_start	HiC_hap H1_end	Hi-C map H2_start	HiC_hap H2_end	Kept/flipped
Chr4_1	2825320	2825619	2727419	2727718	299	299
Chr4_2	4037301	4037782	4113548	4114029	481	481
Chr4_3	4390777	4391958	4593865	4595045	1181	1180
Chr4_4	9328110	9561228	9484309	9709627	233118	225318	280342837	280575955	364601745	364827063	H1 flipped
Chr4_5	25227989	25368905	24814661	24916833	140916	102172	296242716	296383632	379932097	380034269	H2 flipped
Chr4_6	37393835	37394153	37044806	37045124	318	318
Chr4_7	39688901	39689192	39282698	39282992	291	294
Chr4_8	42297113	42297959	41791492	41792337	846	845
Chr4_9	48322161	48544775	47544556	47741525	222614	196969	319336888	319559502	402661992	402858961	Kept
Chr4_11	357688	574867	311992	504845	217179	192853	329129692	329346871	425354585	425161732	Kept
Chr4_12	23506146	23603413	22985812	23031615	97267	45803	352278150	352375417	402680765	402634962	Kept
Chr4_13	48289126	48442254	47544447	47639545	153128	95098	377061130	377214258	378122130	378027032	Kept
INV_ID	H1_start	H1_end	H2_start	H2_end	length H1	length H2	Hi-C map H1_start	HiC_hap H1_end	Hi-C map H2_start	HiC_hap H2_end	Kept/flipped
Chr5_1	1767330	1768639	1798718	1800027	1309	1309
Chr5_2	15210396	15210833	15028274	15028712	437	438
Chr5_3	17886306	17887267	17392937	17393899	961	962
Chr5_4	20645251	20645847	20229544	20230140	596	596
Chr5_5	20897042	20901260	20460282	20464401	4218	4119
Chr5_6	21137514	21138348	20697244	20698078	834	834
Chr5_7	24480594	24481278	24468876	24469560	684	684
Chr5_8	27250812	27251082	27408038	27408308	270	270
Chr5_9	29800465	30473928	29233424	29829330	673463	595906	349659359	350332822	432362236	432958142	H2 flipped
Chr5_10	31643277	31643811	32002033	32002568	534	535
Chr5_11	31873550	31874048	32201578	32202094	498	516
Chr5_12	33884055	33957544	34895511	34952323	73489	56812	353742949	353816438	438024323	438081135	Kept
Chr5_13	35270222	35457402	36063389	36205229	187180	141840	355129116	355316296	439192201	439334041	Kept
Chr5_14	42057634	42058756	43025744	43026837	1122	1093	330411717	330598897	259078106	258936266	Kept
Chr5_15	42797370	42798022	43630464	43631112	652	648
Chr5_NA	No inversions >10,000 bp in Round 4.
INV_ID	H1_start	H1_end	H2_start	H2_end	length H1	length H2	Hi-C map H1_start	HiC_hap H1_end	Hi-C map H2_start	HiC_hap H2_end	Kept/flipped
Chr6_1	8799089	8799419	8804821	8805151	330	330
Chr6_2	9503171	9538213	9479731	9507759	35042	28028	431623941	431658983	345637704	345609676	Kept
Chr6_3	10000325	10001031	10064664	10065371	706	707
Chr6_4	12884117	12884788	12529147	12529818	671	671
Chr6_5	14695079	14701345	14553147	14559414	6266	6267
Chr6_6	14968439	14969982	14816242	14817785	1543	1543
Chr6_7	16710966	16714574	16728044	16731652	3608	3608
Chr6_8	27384757	27385760	28802934	28803937	1003	1003
Chr6_9	28641004	28641974	30137581	30138550	970	969
Chr6_10	28967711	29066054	30468223	30568225	98343	100002	451088481	451186824	324649212	324549210	Kept
Chr6_11	30069678	30128806	31683091	31768785	59128	85694	452190448	452249576	323434344	323348650	H1 flipped
Chr6_12	31052402	31072824	32647776	32668051	20422	20275	453173172	453193594	322469659	322449384	Kept
Chr6_13	32499442	32512905	33734831	33748458	13463	13627	454220212	454233675	321382604	321368977	Kept
Chr6_14	39778291	39778603	41351308	41351620	312	312
Chr6_15	43011769	43012112	44015971	44016312	343	341
Chr6_16	28179996	28278339	30142438	30242440	98343	100002	549942156	550040499	580829572	580729570	Kept
INV_ID	H1_start	H1_end	H2_start	H2_end	length H1	length H2	Hi-C map H1_start	HiC_hap H1_end	Hi-C map H2_start	HiC_hap H2_end	Kept/flipped
Chr7_1	14647771	14744213	14382328	14480623	96442	98295	116706933	116803375	134433232	134334937	H2 flipped
Chr7_2	15238988	15462394	14767649	14991060	223406	223411	117298150	117521556	134047911	133824500	H2 flipped
Chr7_3	17415682	17609207	16547066	16732748	193525	185682	119474844	119668369	132268494	132082812	H2 flipped
Chr7_4	32203508	32204400	31192084	31192983	892	899
Chr7_5	11938638	12124566	12495072	12635655	185928	140583	622910648	623096576	684424278	684283695	fragments in H1 rearranged to H2
Chr7_6	13420114	13735654	13493865	13826574	315540	332709	624392124	624707664	683425485	683092776	fragments in H1 rearranged to H2
INV_ID	H1_start	H1_end	H2_start	H2_end	length H1	length H2	Hi-C map H1_start	HiC_hap H1_end	Hi-C map H2_start	HiC_hap H2_end	Kept/flipped
Chr8_1	57705	58788	78983	80066	1083	1083
Chr8_2	1016233	1017040	1037496	1038303	807	807
Chr8_3	1441851	1466960	1467630	1493734	25109	26104	60742321	60767430	150283191	150309295	Kept
Chr8_4	5920193	5922174	5413987	5415970	1981	1983
Chr8_5	6647088	6649633	6111284	6113826	2545	2542
Chr8_6	8115346	8116430	7626637	7627720	1084	1083
Chr8_7	9863951	9865938	9309995	9311980	1987	1985
Chr8_8	11637001	30071049	10110604	25383067	18434048	15272463	70937471	89371519	158926165	174198628	Kept
Chr8_9	30687825	30987076	28583021	28896943	299251	313922	89988295	90287546	177398582	177712504	Kept
Chr8_10	32657052	35723754	29569103	31552322	3066702	1983219	91957522	95024224	178384664	180367883	Kept
Chr8_11	35962770	36006872	31630239	31687199	44102	56960	95263240	95307342	180445800	180502760	H1 flipped
Chr8_12	41067940	41069269	33879375	33880693	1329	1318
Chr8_13	6515633	6542423	3574962	3626921	26790	51959	703434983	703461773	771225827	771173868	Kept
Chr8_14	6936089	9655285	3791539	5676509	2719196	1884970	703855439	706574635	771009250	769124280	Kept
Chr8_15	11535429	11834745	6360153	6674139	299316	313986	708454779	708754095	768440636	768126650	Kept
Chr8_16	12451456	30938547	9874324	25150556	18487091	15276232	709370806	727857897	764926465	749650233	Kept
Chr8_17	41108821	41133930	33767426	33793530	25109	26104	738028171	738053280	741033363	741007259	Kept
INV_ID	H1_start	H1_end	H2_start	H2_end	length H1	length H2	Hi-C map H1_start	HiC_hap H1_end	Hi-C map H2_start	HiC_hap H2_end	Kept/flipped
Chr9_1	2305706	2306909	2271478	2272691	1203	1213
Chr9_2	2696851	2697152	2658605	2658906	301	301
Chr9_3	4417232	4417689	4335683	4336133	457	450
Chr9_4	5700164	5700707	5572879	5573413	543	534
Chr9_5	11151058	11152596	11261304	11262839	1538	1535
Chr9_6	11452393	11453901	11556931	11558431	1508	1500
Chr9_7	19279542	19280323	19443016	19443798	781	782
Chr9_8	21245334	21246532	21569808	21570988	1198	1180
Chr9_9	21329406	21329806	21697872	21698270	400	398
Chr9_10	21426334	21426735	21782483	21782884	401	401
Chr9_11	24819966	24822340	25091463	25093868	2374	2405
Chr9_12	25112152	28966336	25737509	29461366	3854184	3723857	266749720	270603904	305676268	309400125	Kept
Chr9_13	219529	1101278	12445	746844	881749	734399	774659119	775540868	834207254	833472855	Kept
Chr9_14	1595096	1644131	1232530	1270945	49035	38415	776034686	776083721	832987169	832948754	Kept
Chr9_15	3875706	3901553	3425907	3455275	25847	29368	778315296	778341143	830793792	830764424	Kept
Chr9_16	25667154	25679043	25497701	25509582	11889	11881	800106744	800118633	808721998	808710117	Kept
INV_ID	H1_start	H1_end	H2_start	H2_end	length H1	length H2	Hi-C map H1_start	HiC_hap H1_end	Hi-C map H2_start	HiC_hap H2_end	Kept/flipped
Chr10_1	3506730	3507271	3162953	3163494	541	541
Chr10_2	6224782	6254938	5968297	5998255	30156	29958	151095486	151125642	190442240	190472198	Kept
Chr10_3	9099955	9102031	8970278	8972352	2076	2074
Chr10_4	11407052	11439160	11344267	11386325	32108	42058
Chr10_5	12095709	12466370	12013172	12477065	370661	463893	156966413	157337074	196487115	196951008	Kept
Chr10_6	13119985	13918166	14209617	14535723	798181	326106	157990689	158788870	198683560	199009666	H1 flipped
Chr10_7	16334631	16762763	15677789	16128364	428132	450575	161205335	161633467	200151732	200602307	H1 flipped
Chr10_8	19365008	19528532	18775437	18983473	163524	208036	164235712	164399236	203249380	203457416	Kept
Chr10_9	26073268	26073566	24645788	24646086	298	298
Chr10_10	8263052	8426843	7540108	7748410	163791	208302	842117752	842281543	879843333	879635031	Kept
Chr10_11	11990020	12039571	11130517	11176763	49551	46246	845844720	845894271	876252924	876206678	Kept
Chr10_12	13107914	13830866	11987858	12350035	722952	362177	846962614	847685566	875395583	875033406	Kept
Chr10_13	14484481	14855098	14046560	14510409	370617	463849	848339181	848709798	873336881	872873032	Kept
Chr10_14	15511691	15543799	15137256	15179314	32108	42058	849366391	849398499	872246185	872204127	Kept
Chr10_15	20695913	20725994	20525392	20555284	30081	29892	854550613	854580694	866858049	866828157	Kept
INV_ID	H1_start	H1_end	H2_start	H2_end	length H1	length H2	Hi-C map H1_start	HiC_hap H1_end	Hi-C map H2_start	HiC_hap H2_end	Kept/flipped
Chr11_1	4023128	4027018	4095853	4099741	3890	3888
Chr11_2	5264287	5264810	5530982	5531512	523	530
Chr11_3	7166748	7167476	7427653	7428381	728	728
Chr11_4	12180293	12182762	12459698	12462160	2469	2462
Chr11_5	16163860	16168065	16483543	16487749	4205	4206
Chr11_6	19193238	19193514	19345110	19345386	276	276
Chr11_7	955485	996399	943793	1051756	40914	107963	888338927	888379841	934636299	934528336	Kept
INV_ID	H1_start	H1_end	H2_start	H2_end	length H1	length H2	Hi-C map H1_start	HiC_hap H1_end	Hi-C map H2_start	HiC_hap H2_end	Kept/flipped
Chr12_1	8205266	8206372	7775372	7776476	1106	1104
Chr12_2	8909488	8910149	8582827	8583488	661	661
Chr12_3	9498582	9499263	9168308	9168989	681	681
Chr12_4	13146760	13147089	12776404	12776733	329	329
Chr12_5	13920059	13921537	13534861	13536336	1478	1475
Chr12_6	14386616	14386850	13956123	13956357	234	234
Chr12_7	20676508	20869036	20241977	20466121	192528	224144	193337062	193529590	214428439	214204295	Kept*
Chr12_NA	No inversions >10,000 bp in Round 4.
INV_ID	H1_start	H1_end	H2_start	H2_end	length H1	length H2	Hi-C map H1_start	HiC_hap H1_end	Hi-C map H2_start	HiC_hap H2_end	Kept/flipped
Chr13_NA	No inversions >10,000 bp in Round 3.
Chr13_1	7581451	7657080	7314211	7389861	75629	75650	990789909	990865538	1018385503	1018309853	H1 flipped
														]

### Sheet: Table S3 Curation - breakpoints
Supplementary Table 3: Manual curation of putative chromosomal inversions based on long-reads alignment. HiFi and Nanopore reads were aligned to the U. dioica assembly, and the presence of reads spanning the breakpoints of putative inversion for both haplotypes was assessed. This further verification step was done on all the remaining inversions between H1 and H2 of the U. dioica ssp. dioica asse…
INV_ID	H1_start	H1_end	H2_start	H2_end	length H1	length H2	Long-read support?
Chr1_2	4613826	4771230	4315974	4450477	157404	134503	yes
Chr1_14	20091439	20121770	26483755	26514551	30331	30796	yes
Chr1_15	20124501	20367397	26518550	26758713	242896	240163	yes
Chr1_16	32963891	33251637	34883055	35238556	287746	355501	yes in H2, not in H1
Chr1_10	42842517	42880397	43307405	43335491	37880	28086	yes
INV_ID	H1_start	H1_end	H2_start	H2_end	length H1	length H2	Long-read support?
Chr2_15	13675776	13687734	13685943	13697901	11958	11958	yes
Chr2_16	19833948	19844872	19126056	19134042	10924	7986	yes
Chr2_17	20209329	20227555	19163924	19185438	18226	21514	yes
Chr2_18	20228137	21550767	19476892	20954093	1322630	1477201	yes
Chr2_9	21721136	22012180	21254530	21466722	291044	212192	yes
Chr2_12	40088164	43483608	40601525	44371308	3395444	3769783	yes
INV_ID	H1_start	H1_end	H2_start	H2_end	length H1	length H2	Long-read support?
Chr3_3	20638548	25043184	20821566	24115529	4404636	3293963	yes
Chr3_4	26754855	26784252	27101624	27131129	29397	29505	yes
Chr3_5	31696490	37459009	31975599	37213143	5762519	5237544	yes
Chr3_9	45634102	45876549	44149676	44361941	242447	212265	yes
INV_ID	H1_start	H1_end	H2_start	H2_end	length H1	length H2	Long-read support?
Chr4_10	405914	521919	379853	446930	116005	67077	yes
Chr4_5	25244755	25256805	24993200	25005565	12050	12365	yes in H1, not in H2
Chr4_9	48273161	48495775	47532056	47729025	222614	196969	yes
INV_ID	H1_start	H1_end	H2_start	H2_end	length H1	length H2	Long-read support?
Chr5_12	33884055	33957544	34897511	34954323	73489	56812	yes
Chr5_13	35270222	35457402	36065389	36207229	187180	141840	yes
INV_ID	H1_start	H1_end	H2_start	H2_end	length H1	length H2	Long-read support?
Chr6_10	28967711	29066054	30459223	30559225	98343	100002	yes
Chr6_12	31043402	31063824	32638776	32659051	20422	20275	yes
Chr6_13	32490442	32503905	33725831	33734958	13463	9127	yes
INV_ID	H1_start	H1_end	H2_start	H2_end	length H1	length H2	Long-read support?
Chr7_NA	No applicabel inversions.
INV_ID	H1_start	H1_end	H2_start	H2_end	length H1	length H2	Long-read support?
Chr8_3	1441851	1466960	1467630	1493734	25109	26104	yes
Chr8_8	11637001	30071049	10110604	25383067	18434048	15272463	yes
Chr8_9	30687825	30987076	28583021	28896943	299251	313922	yes in H2, not in H1
Chr8_4	32657052	35723754	29569103	31552322	3066702	1983219	yes
Chr8_11	35962770	36006872	31630239	31687199	44102	56960	yes in H2, not in H1
INV_ID	H1_start	H1_end	H2_start	H2_end	length H1	length H2	Long-read support?
Chr9_12	25112152	28966336	25737509	29461366	3854184	3723857	yes
INV_ID	H1_start	H1_end	H2_start	H2_end	length H1	length H2	Long-read support?
Chr10_2	6224782	6254938	5968297	5998255	30156	29958	yes
Chr10_4	11407052	11439160	11344267	11386325	32108	42058	yes
Chr10_5	12095709	12466370	12013172	12477065	370661	463893	yes
Chr10_8	19287008	19450532	18775437	18983473	163524	208036	yes
INV_ID	H1_start	H1_end	H2_start	H2_end	length H1	length H2	Long-read support?
Chr_11, 12, 13_NA	No applicabel inversions.

### Sheet: Table S4 H1 H2 comparisons
Supplementary Table 4: Comparison between H1 and H2 haplotypes using SyRI. Minimap2 was used to align H1 and H2 of the U. dioica ssp. dioica assembly. SyRI uses this alignment data to categorize the variations found between haplotypes as structural variants (SVs) including inversions, translocations, or duplications (top). Note that the program takes into account small gaps in the alignment; if S…
Structural annotations				% in genome (chr only)
Variation type	Count	Length H1	Length H2	H1	H2
Syntenic regions	519	367351306	367665483	0.700265	0.7107
Inversions	120	57139206	51636513	0.108922	0.0998138
Translocations	434	1870372	1876453	0.0035654	0.0036272
Duplications (H1)	388	3383036	NA	0.00644892
Duplications (H2)	579	NA	5850890		0.0113098
Not aligned (H1)	1344	85414670	NA	0.162822
Not aligned (H2)	1495	NA	83296732		0.161013
Sequence annotations				% in genome (chr only)
Variation type	Count	Length H1	Length H2	H1	H2
SNPs	1033811	1033811	1033811
Insertions	110965	NA	2653257
Deletions	111091	2722592	NA
Copygains	151	NA	806581
Copylosses	138	473424	NA
Highly diverged	14171	227204356	221779049	0.433109	0.428701
Tandem repeats	42	29696	37253

### Sheet: Table S5 Gene annotation stats
Supplementary Table 5. Annotation statistics for the two haplotypes.
Haplotype 1
Total number unique genes annotated	20333
Total number of transcripts	22453
BUSCO (C%)	90.5
BUSCO (S%)	79.4
BUSCO (D%)	11.1
Method	BRAKER3 --bam, --prot
Haplotype 2
Total number unique genes annotated	20140
Total number of transcripts	22310
BUSCO (C%)	90.4
BUSCO (S%)	80
BUSCO (D%)	10.4
Method	BRAKER3 --bam, --prot

### Sheet: Table S6 TE annotation stats
Supplementary Table 6. Transposable elements annotation statistics.
Haplotype 1	13 Chromosomes (514,688,940 bp total)					Haplotype 1	Non-chromomal regions; 97 contigs (60,245,660 bp total)
Class	Count	bp masked	% masked	% masked per category		Class	Count	bp masked	% masked	% masked per category
LINE	--	--	--	1.01		LINE	--	--	--	12.47
L1	6734	4884609	0.95			I	1044	6462234	10.73
RTE	1010	308956	0.06			L1	2390	1051024	1.74
LTR	--	--	--	47.23		LTR	--	--	--	29.22
Copia	75153	80536379	15.65			Copia	525	607404	1.01
Endogenous_Retrovirus	100	52934	0.01			Gypsy	10342	3430163	5.69
Gypsy	64723	56034909	10.89			unknown	3770	6044491	10.03
unknown	157556	106428842	20.68			SINE	--	--	--	8.56
SINE	--	--	--	0		tRNA	544	7526802	12.49
tRNA	21	2542	0			unknown	682	5157977	8.56
TIR	--	--	--	15.63		TIR	--	--	--	0.3
CACTA	35318	22410299	4.35			CACTA	104	23097	0.04
Mutator	91500	47070752	9.15			Mutator	165	67018	0.11
PIF_Harbinger	8349	2902554	0.56			PIF_Harbinger	8	3686	0.01
Tc1_Mariner	936	545688	0.11			Tc1_Mariner	135	70277	0.12
hAT	18032	7502610	1.46			hAT	24	12694	0.02
nonTIR	--	--	--	2.42		nonTIR	--	--	--	0
helitron	42204	12474523	2.42			helitron	2	446	0
rDNA	--	--	--	0		rDNA	--	--	--	8.37
45S	63	23402	0			45S	10341	5043261	8.37
Repeat fragment	26207	7298887	1.42	1.42		Repeat fragment	6757	13551710	22.49	22.49
Total interspersed	527906	348477886	67.71			Total interspersed	36833	49052284	81.42
Haplotype 2	13 Chromosomes (509,835,226 bp total)					Haplotype 2	Non-chromosomal region; 60 contigs (11,322,357 bp total)
Class	Count	bp masked	% masked	% masked per category		Class	Count	bp masked	% masked	% masked per category
LINE	--	--	--	0.83		LINE	--	--	--	6.93
L1	5084	4223070	0.83			I	77	784986	6.93
LTR	--	--	--	50.51		LTR	--	--	--	45.66
Bel_Pao	20	12984	0			Copia	144	267177	2.36
Copia	66661	55798976	10.94			Gypsy	849	263300	2.33
Gypsy	52360	48241123	9.46			unknown	2159	4639038	40.97
unknown	250716	153535939	30.11			SINE	--	--	--	8.62
TIR	--	--	--	13.24		tRNA	56	976506	8.62
CACTA	31708	18300405	3.59			unknown	67	519437	4.59
Mutator	87401	37115367	7.28			TIR	--	--	--	0.53
PIF_Harbinger	11441	4206597	0.83			CACTA	10	2222	0.02
Tc1_Mariner	1959	573216	0.11			Mutator	79	36946	0.33
hAT	17087	7272854	1.43			PIF_Harbinger	1	235	0
low_complexity	--	--	--	0		hAT	27	20144	0.18
	59	8227	0			nonTIR	--	--	--	0.1
nonTIR	--	--	--	1.97		helitron	1	10856	0.1
helitron	35107	10044557	1.97			Repeat fragment	507	1084902	9.58	9.58
rDNA	--	--	--	0.17		Total interspersed	3977	8605749	76.01
45S	546	842802	0.17
Repeat fragment	33322	8704561	1.71	1.71				length	proportion
Total interspersed	593471	348880678	68.43			Total H1 genome TE content:		397530170	0.691435
						Total H2 genome TE content:		357486427	0.685947
The six 500 Kbp windows that had total TE counts above 4,000. These windows were cut off in the Circos plot (Figure 1) as the y-axis of track c was set 0 -- 4000, to allow better visualization of the data for the rest of the genome.
Chromosome	Start	End	TE counts
01_H1	35000000	35499999	4649
02_H2	3000000	3499999	5104
02_H2	17500000	17999999	6217
02_H2	20500000	20999999	5887
03_H2	26000000	26499999	5514
06_H2	21500000	21999999	6406

### Sheet: Table S7 Putative centromeres
Supplementary Table 7. Coordinates of putative centromeric regions. Centromeric regions as shown in Figure 1d (black bands) are based on the standard deviation cut-off of the repeats Shannon diversity index within the chromosome (Shannon_bin_size=500, Shannon_SD=2) calculated by RepeatOBserver. Compare to Figure S3, which shows the tandem repeat pattern in the Fourier transform spectra, and direc…
Haplotype H1				Haplotype H2
Chromosome	Start	End		Chromosome	Start	End
1	32505000	34870000		1	29385000	29470000
1	35500000	36645000		1	29480000	29645000
2	1250000	2130000		1	29720000	31975000
2	14000000	16130000		1	35350000	37055000
2	19210000	19580000		2	2250000	3655000
3	27875000	30455000		2	16540000	18255000
4	30120000	32455000		2	20825000	22055000
4	35410000	36115000		3	23520000	26220000
4	36220000	37550000		3	26710000	27380000
5	10500000	12730000		4	33985000	36715000
6	1250000	1310000		5	1250000	1385000
6	19245000	21090000		5	11075000	13345000
6	23425000	24765000		6	1250000	1295000
6	42700000	42710000		6	20505000	22955000
7	8300000	9245000		7	13850000	16380000
7	14050000	16555000		7	16935000	17455000
7	46125000	46150000		7	47420000	47455000
8	37760000	40415000		8	30670000	33130000
9	1250000	1255000		9	1250000	2200000
9	3285000	3500000		9	2260000	2300000
9	4085000	4085000		9	2885000	2970000
9	4095000	4095000		9	28255000	28395000
9	4110000	4115000		10	8970000	10990000
9	5485000	5770000		11	1260000	1535000
9	28385000	28515000		11	22500000	22755000
10	10380000	11785000		12	1450000	3410000
10	12360000	12920000		12	3430000	3435000
11	1260000	1645000		12	3450000	3475000
11	22720000	22945000		12	3495000	3645000
12	1430000	3780000		12	3655000	3695000
12	22365000	22410000		12	22550000	22560000
13	1250000	1455000		13	1250000	1375000
13	18865000	19620000		13	19020000	19835000
